# Mutation count and mutation profile analyses of single-nucleotide variants in single human colon crypts

**DOI:** 10.64898/2026.06.11.731472

**Authors:** Zarko Manojlovic, Cindy Okitsu, Timothy Okitsu, Jordan Wlodarczyk, Michael R. Lieber, Yong Hwee Eddie Loh, Chih-Lin Hsieh

## Abstract

Genetic heterogeneity due to the accumulation of mutations in normal tissues can increase cancer risk and be an important factor in many age-related degenerative and chronic diseases. Somatic mutations can arise from DNA damage or replication errors and accumulate in normal tissues with age. We obtained high depth whole genome sequencing data to comprehensively profile somatic mutations in 106 single human colon crypts with matched bulk controls from 21 individuals age 10 months to 90 years old. Our analysis reveals that about half of the human crypts are polyclonal (multi-lineage) instead of entirely monoclonal as conventionally construed. Consequently, the DNA mutation count would be inflated, while the variant allele frequency for each variant would be reduced in the cell population of a multi-lineage colon crypt. Therefore, our mutation count analysis includes using single stem cell lineage colon crypts exclusively to establish the somatic mutation rate for each of the 96 trinucleotide mutation categories. In addition, the mutation profile, representing the relative presence of the 96 trinucleotide mutation categories, in each colon crypt is analyzed. Unlike mutation count, the mutation profile is not affected by crypt clonality and is very similar across all ages in individuals with no chemotherapy or radiation treatment. Importantly, combined results from mutation count and mutation profile analyses of individuals with chemotherapy or radiation suggest an intriguing impact of these treatments on cell survival. The baseline mutation rate and the normal mutation profile established in our study provide a framework for a genomic standard to assess biological age and deviations associated with factors such as lifestyle, age-related degenerative and chronic diseases, and potentially cancer treatment outcome. Future studies similar to this current study on other tissues can provide further insight into how and why different tissues age differently in humans.
