## Supplementary Table S1 for "Mutation count and mutation profile analyses of single-nucleotide variants in single human colon crypts"

### Sheet: Table S1
Sample ID	Crypt ID	AGE	SNV Counts
0001	T1	55	3439
0001	T2		2895
0001	T3		3475
0001	T4		4432
0001	T5		3262
0002	T1	72	2628
0002	T2		2365
0002	T3		3251
0002	T4		2837
0002	T5		2459
0003	T1	34	2464
0003	T2		2456
0003	T3		2182
0003	T4		1798
0003	T5		2934
0004	T1	59	6185
0004	T2		8284
0004	T3		4287
0004	T4		7130
0004	T5		4027
0005	T1	68	3892
0005	T2		4880
0005	T3		5605
0005	T4		2934
0005	T5		2954
0006	T1	47	2003
0006	T2		1915
0006	T3		3422
0006	T4		3037
0006	T5		2147
0007	T1	37	4167
0007	T2		4312
0007	T3		3517
0007	T4		3061
0007	T5		3109
0008	T1	90	4346
0008	T2		5880
0008	T3		4731
0008	T4		3950
0008	T5		3371
0009	T1	20	771
0009	T2		883
0009	T3		1150
0009	T4		916
0009	T5		1210
0010	T1	79	5725
0010	T2		5318
0010	T3		4944
0010	T4		6094
0010	T5		8288
0011	T1	62	2783
0011	T2		2913
0011	T3		2544
0011	T4		2626
0011	T5		2780
0012	T1	39	3431
0012	T3		2717
0012	T4		3065
0012	T5		2430
0012	T6		2994
0012	T7		2883
0013	T1	45	2556
0013	T2		2385
0013	T3		2378
0013	T4		2289
0013	T5		2423
0014	T1	86	4205
0014	T2		5840
0014	T3		3388
0014	T4		3921
0014	T5		3773
0015	T1	4	459
0015	T2		217
0015	T3		732
0015	T4		454
0015	T5		596
0016	T1	2	17
0016	T2		39
0016	T3		212
0016	T4		268
0016	T5		243
0026	T1	19	1132
0026	T2		1510
0026	T3		1128
0026	T4		1239
0026	T5		1785
0027	T1	1.3	226
0027	T2		168
0027	T3		179
0027	T4		158
0027	T5		185
0028	T1	2.1	258
0028	T2		294
0028	T3		275
0028	T4		289
0028	T5		328
0029	T1	13	1195
0029	T2		1067
0029	T3		1326
0029	T4		194
0029	T5		176
0030	T1	0.8	110
0030	T2		175
0030	T3		233
0030	T4		126
0030	T5		163
	single lineage crypt	Chemo	262802	Total
		Chemo/ Radiation
